# Phosphorylation-controlled cohesion of a nuclear condensate regulates mRNA retention

**DOI:** 10.1101/2023.08.21.554101

**Authors:** Alexa B. R. McIntyre, Adrian Beat Tschan, Katrina Meyer, Severin Walser, Arpan Kumar Rai, Keisuke Fujita, Lucas Pelkmans

**Author notes:** these authors contributed equally (Alexa B. R. McIntyre, Adrian Beat Tschan).

## Abstract

Nuclear speckles are membraneless organelles that associate with active transcription sites and participate in post-transcriptional mRNA processing. During the cell cycle, nuclear speckles dissolve following phosphorylation of their protein components. Here, we identify the PP1 family as the phosphatases that counteract kinase-mediated dissolution. PP1 overexpression increases speckle cohesion and leads to retention of polyadenylated RNA within speckles and the nucleus. Using APEX2 proximity labeling combined with RNA-sequencing, we characterized the relationship between the cohesion of nuclear speckles and the recruitment of specific RNAs. We find that many transcripts are preferentially enriched within nuclear speckles compared to the nucleoplasm, particularly chromatin- and nucleus-associated transcripts. While total polyadenylated RNA retention increased with nuclear speckle cohesion, the ratios of most mRNA species to each other were constant, indicating non-selective, or proportional, retention. We then explored whether nuclear speckle cohesion changes in response to environmental perturbations associated with changes in kinase or phosphatase activity. We found that cellular responses to heat shock, oxidative stress, and hypoxia include changes to the cohesion of nuclear speckles and mRNA retention. Our results demonstrate that tuning the material properties of nuclear speckles provides a mechanism for the acute control of mRNA localization.
