## Supplementary Table 4 for "Phosphorylation-controlled cohesion of a nuclear condensate regulates mRNA retention"

probe_name	color	sequence	length	branching_motif	number_of_branching_motifs	binds_to
secondary	red	AGAAAGTATCGCGTAACTCCCCGACttGTGCCTTTAATTCTGCATCGATTTTttGTGCCTTTAATTCTGCATCGATTTTttGTGCCTTTAATTCTGCATCGATTTTttGTGCCTTTAATTCTGCATCGATTTT	133	GTGCCTTTAATTCTGCATCGATTTT	4	GTCGGGGAGTTACGCGATACTTTCT
secondary	far red	CAGCCGCACACGGTCTTCGTACTAGttCTTAATCGGTTCAACGGTCTTATTTttCTTAATCGGTTCAACGGTCTTATTTttCTTAATCGGTTCAACGGTCTTATTTttCTTAATCGGTTCAACGGTCTTATTT	133	CTTAATCGGTTCAACGGTCTTATTT	4	CTAGTACGAAGACCGTGTGCGGCTG
tertiary	red	AAAATCGATGCAGAATTAAAGGCACttCTTAGACGAGTTTTCTGTCGCAGATttCTTAGACGAGTTTTCTGTCGCAGATttCTTAGACGAGTTTTCTGTCGCAGATttCTTAGACGAGTTTTCTGTCGCAGAT	133	CTTAGACGAGTTTTCTGTCGCAGAT	4	GTGCCTTTAATTCTGCATCGATTTT
tertiary	far red	AAATAAGACCGTTGAACCGATTAAGttGTAGCCTCACCAATCACTTGGCCACttGTAGCCTCACCAATCACTTGGCCACttGTAGCCTCACCAATCACTTGGCCACttGTAGCCTCACCAATCACTTGGCCAC	133	GTAGCCTCACCAATCACTTGGCCAC	4	CTTAATCGGTTCAACGGTCTTATTT
quaternary	red	ATCTGCGACAGAAAACTCGTCTAAGttATACTATCTCATACTATCTCttATACTATCTCATACTATCTCttATACTATCTCATACTATCTCttATACTATCTCATACTATCTCttATACTATCTCATACTATCTCttATACTATCTCATACTATCTC	157	ATACTATCTCATACTATCTC	6	CTTAGACGAGTTTTCTGTCGCAGAT
quaternary	far red	GTGGCCAAGTGATTGGTGAGGCTACttAATACTTCACAATACTTCACttAATACTTCACAATACTTCACttAATACTTCACAATACTTCACttAATACTTCACAATACTTCACttAATACTTCACAATACTTCACttAATACTTCACAATACTTCAC	157	AATACTTCACAATACTTCAC	6	GTAGCCTCACCAATCACTTGGCCAC
label_probe	red	ttGAGATAGTATGAGATAGTAT	22		0	ATACTATCTCATACTATCTC
label_probe	far red	ttGTGAAGTATTGTGAAGTATT	22		0	AATACTTCACAATACTTCAC
